# Identification of clinically approved small molecules that inhibit growth and promote surface remodeling in the African trypanosome

**DOI:** 10.1101/776658

**Authors:** Madison Elle Walsh, Eleanor Mary Naudzius, Savanah Jessica Diaz, Theodore William Wismar, Mikhail Martchenko, Danae Schulz

## Abstract

*Trypanosoma brucei* are unicellular parasites endemic to Sub-Saharan Africa that cause fatal disease in humans and animals. Infection with these parasites is caused by the bite of the tsetse fly vector, and parasites living extracellularly in the blood of infected animals evade the host immune system through antigenic variation. Existing drugs for Human and Animal African Trypanosomiasis are difficult to administer and can have serious side effects. Resistance to some drugs is also increasing, creating an urgent need for alternative trypanosomiasis therapeutics. In addition to identifying drugs that inhibit trypanosome growth, we wish to identify small molecules that can induce bloodstream form parasites to differentiate into forms adapted for the insect vector. These insect stage parasites do not vary proteins on their cell surface, making them vulnerable to the host immune system. To identify drugs that trigger differentiation of the parasite from bloodstream to insect stages, we engineered bloodstream reporter parasites that express Green Fluorescent Protein (GFP) following induction of the invariant insect-stage specific procyclin transcript. Using these bloodstream reporter strains in combination with high-throughput flow cytometry, we screened a library of 1,585 U.S. or foreign-approved drugs and identified eflornithine, spironolactone, and phenothiazine as small molecules that induce transcription of procylin. Both eflornithine and spironolactone also affect transcript levels for a subset of differentiation associated genes. We further identified 154 compounds that inhibit trypanosome growth. As all of these compounds have already undergone testing for human toxicity, they represent good candidates for repurposing as trypanosome therapeutics. Finally, this study is proof of principle that fluorescent reporters are a useful tool for small molecule or genetic screens aimed at identifying molecules or processes that initiate remodeling of the parasite surface during life cycle stage transitions.

**Author Summary:** African trypanosomes are unicellular parasites that infect humans and animals, causing a fatal disease known as sleeping sickness in humans and nagana in cattle. These diseases impose a severe economic burden for people living in Sub-Saharan Africa, where parasites are transmitted to humans and animals through the bite of the tsetse fly. Parasites living outside cells in humans and animals are attacked by the antibodies of the host immune system, but they can evade this attack by varying the proteins on their cell surface. In contrast, because flies do not have an antibody-mediated immune response, parasites living in flies do not vary the proteins on their cell surface. In this study, we performed a small molecule screen to identify compounds that might force bloodstream parasites to move forward in their life cycle to become more similar to parasites living in flies, causing them to express a protein on their cell surface that does not vary. This invariant protein on the surface of bloodstream parasites would make bloodstream parasites vulnerable to the host antibodies. We found 3 compounds that increased RNA levels for an invariant insect-stage surface protein and 154 compounds that inhibit parasite growth. We hope these compounds might have potential as novel trypanosomiasis therapeutics.
