## Supplemental_Table_1 for "Identification of clinically approved small molecules that inhibit growth and promote surface remodeling in the African trypanosome"

### Sheet: Sheet1
Plate_well	Drug_Name	Mean_GFP_Shift	Standard_deviation	Threshold	T-test_p-value	Autofluoresces?	Tested?	Live_count_1	Live_count_2	Live_count_3	Average_live_count
01_C5	Eflornithine	2.89121	0.403322	1.5	0.00102678	no	true positive for GFP	35896	29413	29239	31516
08_D3	TRIPROLIDINE, Triprolidine Hydrochloride, Triprolidine (trans-Triprolidine hydrochloride)	2.3981	0.422826	1.5	0.0428158	no	false positive for GFP, false positive as killer	226	102	56	128
09_E4	PROPRANOLOL, Dexpropranolol, (S)-propranolol, Dexpropranolol Hydrochloride, Propranolol Hydrochloride, Propranolol hydrochloride'(R)-, propranolol hydrochloride'(S)-, PROPRANOLOL HYDROCHLORIDE (+/-)	2.21996	0.317788	1.5	0.0324174	no	false positive for GFP	6433	4677	2054	4388
09_E3	PRAZOSIN, Prazosin Hydrochloride	3.11737	0.0290101	1.5	9.38e-05	no	false positive for GFP	6965	7596	5026	6529
09_A5	NIFEDIPINE	4.63555	0.948937	1.5	0.0322933	no	false positive for GFP	1380	1544	3386	2103.33
12_C4	Hexadimethrine Bromide	3.17009	0.702959	1.5	0.0486674	no	false positive for GFP	1138	2818	11003	4986.33
13_D3	Escitalopram Oxalate	1.98239	0.115645	1.5	0.00685764	no	not tested	9893	9561	9346	9600
31_A6	PHENOTHIAZINE	5.31563	0.60947	1.5	0.00982536	no	true positive for GFP, true positive as killer	2536	1945	1527	2002.67
34_A3	BUTOXYPHENYLACETHYDROXAMATE, Bufexamac, PHENYLACETOHYDROXAMIC ACID (Bufexamac)	2.08283	0.231041	1.5	0.0220141	no	false positive for GFP, true positive as killer	1249	1562	534	1115
42_B4	spironolactone	2.25935	0.021927	1.5	0.000151544	no	true positive for GFP	26024	25530	28539	26697.7
43_A8	PIMOZIDE	1.87871	0.104266	1.5	0.00696628	no	not tested	9331	9620	12820	10590.3
N/A	I-BET-151	5.3526	0.372432	1.5	9.0004e-08	no	N/A	7362	7535	6756	7217.67
