## Supplemental_Table_2 for "Identification of clinically approved small molecules that inhibit growth and promote surface remodeling in the African trypanosome"

### Sheet: Sheet1
Name of Drug	Average number of cell count	Organisms killed	PMID reference number	Medical use	additional info
Quinine hydrobromide	21			antimalarial
Quinine urea hydrochloride	6.5			antimalarial
Berberine	8, 7.5	T. brucei	18833031	antiprotazoal
Roxarsone (alginic acid)	10.5			antibacterial
Potash, Sulfurated	11			antiseptic
Nitrofurazone (5-Nitro-2-Furaldehyde Semicarbazone)	10	T. cruzi*	27318979, 13796012	antibiotic, antiseptic	*not in mice
Hexetidine	22			antiseptic
Aminacrine (9-Aminoacridine)	5	T. cruzi	3926530	antiseptic
Diperodon hydrochloride	7.5			Anesthetic
Ethynodiol diacetate	7.5			Anesthetic
Raloxifene hydrochloride	10.5			Bone resorption inhibitor
Clemastine fumarate	8	T. cruzi	27082760	Antihistaminic
Cyproheptadine hydrochloride	20	T. evansi	8638392	Antihistaminic
Bepridil hydrochloride	9	T. cruzi	21354141	Antianginal
Ergoloid mesylate	16			Antihypertensive
Amiodarone hydrochloride	4	T. cruzi	22433874	Antiarrhythmic
Thiethylperazine malate	4.5			Antiemetic., Antiemetic
Ipecac syrup	18	T. brucei*	20575140	vomiting after suspected poisoning	*Substitution of the methine carbon C2 in the ipecac or alangium alkaloids by nitrogen yields functional mimetics with low micromolar to high naonomolar IC50 values against Trypanosoma brucei
Prochlorperazine dimaleate	5, 28.5	T. cruzi*	12688423	Antiemetic	*phenothiazine derivative, inactivates dihydrolipoamide dehydrogenase in T. cruzi
Aprepitant	2.5			Antiemetic., Antiemetic
Protriptyline hydrochloride	22	T. cruzi	9402149	Antidepressant
Fluoxetine hydrochloride	16	T. cruzi	25033456	Antidepressant	serotonin reuptake inhibitor, also identified clemastine in this paper which is in the 350 section
Vitamin D2, ERGOCALCIFEROL, Oleovitamin A And D, Calciferol	2.5			Vitamin
Ergosterol	7.5			Vitamin
Disulfiram (tetraethylthiuram disulfide)	11	T. brucei	1187188	Alcohol deterrant
Methylene blue hydrate	30.5	T. brucei*	16340192	Hemantic	*kills T. brucei in vitro but not in vivo
Promethazine hydrochloride	8	T. brucei*	12688423	Antihistaminic	*another derivative of phenothiazine
Perphenazine	6	T. brucei*	12688423	Antipsychotic	*another derivative of phenothiazine
Promazine hydrochloride	2	T. brucei*	12688423	Antipsychotic	*another derivative of phenothiazine
Triflupromazine	6	T. brucei*	12688423	Antipsychotic	*another derivative of phenothiazine
Flunarizine hydrochloride	22			Vasodilator
Domperidone maleate	7.5			Antiemetic
Apomorphine hydrochloride	29	T. cruzi	8061943	Antiparkinsonian
Proadifen hydrochloride	32	T. cruzi	9816705	Antidiabetic
Hexamethonium iodide	3.5			Hypertension
