## Supplemental_Table_3 for "Identification of clinically approved small molecules that inhibit growth and promote surface remodeling in the African trypanosome"

### Sheet: Supplemental_Table_3_0_35_live_
Plate+well	Live Count	Name	Lower bound	Upper bound	Comments	RAW264.7 survival	C32 survival
2_G7	21	['JHU- 12535', '12535', 'Quinine hydrobromide']	0	35		0.64317	1.11*
2_G8	6.5	['JHU- 12537', '12537', 'Quinine urea hydrochloride']	0	35		0.652266	1.01711
2_G9	8	['JHU- 1152', '1152', 'BERBERINE, Berberine Chloride, Berberine bisulfate']	0	35		0.680201	0.806013
2_D2	10.5	Roxarsone (Alginic acid (4-Hydroxy-3-Nitrobenzenearsonic Acid))	0	35		0.712035	0.848659
2_G10	7.5	Berberine, Berberine Chloride, Berberine bisulfate	0	35		0.72113	0.962205
2_C10	11	Potash, Sulfurated	0	35		0.716583	0.852391
4_E10	10	Nitrofural, Nitrofurazone (5-Nitro-2-Furaldehyde Semicarbazone)	0	35		0.763955	0.970275
5_D5	22	Hexetidine	0	35		0.103097	0.102447
5_B4	5	AMINACRINE, Aminacrine Hydrochloride, Aminacrine (9-Aminoacridine)	0	35		0.420081	0.74207
6_D9	7.5	DIPERODON, Diperodon hydrochloride	0	35		0.660871	0.984925
6_D10	7.5	ETHYNODIOL DIACETATE	0	35		0.536598	0.889183
7_D2	10.5	RALOXIFENE, Raloxifene Hydrochloride	0	35		0.472451	0.549286
8_B3	8	Clemastine, Clemastine fumarate	0	35		0.191531	0.472297
8_B5	20	CYPROHEPTADINE, Cyproheptadine Hydrochloride	0	35		0.576847	0.691232
9_A3	9	BEPRIDIL, Bepridil Hydrochloride	0	35		0.0790211	0.266731
9_F3	16	Ergoloid Mesylates, Ergoloid mesylate	0	35		0.640712	0.862082
10_B7	4	AMIODARONE, Amiodarone hydrochloride	0	35		5.00112	0.549793
11_C11	4.5	Thiethylperazine, Thiethylperazine malate	0	35		0.0117694	0.0232909
11_D2	18	Ipecac syrup	0	35		0.552093	0.485525
11_C9	5	PROCHLORPERAZINE, Prochlorperazine dimaleate, Prochlorperazine dimaleate salt	0	35		0.0593821	0.266949
11_C8	28.5	PROCHLORPERAZINE, Prochlorperazine dimaleate, Prochlorperazine dimaleate salt	0	35		0.0342383	0.230221
11_C10	2.5	APREPITANT	0	35		0.383041	0.249033
13_E7	22	PROTRIPTYLINE, Protriptyline Hydrochloride	0	35		0.369791	0.729594
13_D4	16	FLUOXETINE, Fluoxetine hydrochloride	0	35		1.25666	0.746756
16_E10	2.5	Vitamin D2, ERGOCALCIFEROL, Oleovitamin A And D, Calciferol	0	35		0.477804	0.719786
16_E11	7.5	ERGOSTEROL	0	35		0.515649	0.730105
20_A3	11	DISULFIRAM, Disulfiram (Tetraethylthiuram disulfide)	0	35		0.340642	0.376032
20_A11	30.5	METHYLENE BLUE, Methylene blue hydrate	0	35		0.966711	0.773296
41_E10	8	PROMETHAZINE, Promethazine Hydrochloride	0	35		0.660734	0.746118
41_G5	6	PERPHENAZINE	0	35		0.0741439	0.186053
41_G6	2	PROMAZINE, Promazine Hydrochloride	0	35		0.316916	0.784625
41_G7	6	TRIFLUPROMAZINE, Triflupromazine hydrochloride	0	35		0.0912036	0.15174
42_F10	22	FLUNARIZINE, Flunarizine Hydrochloride, Flunarizine dihydrochloride	0	35		0.49745	0.714847
42_E10	7.5	DOMPERIDONE, Domperidone maleate	0	35		0.797375	1.01518
42_E7	29	APOMORPHINE, Apomorphine Hydrochloride, R(-) Apomorphine hydrochloride hemihydrate	0	35		0.414282	1.08385
42_G6	32	PROADIFEN, Proadifen Hydrochloride, PROADIFEN HYDROCHLORIDE	0	35		0.0426237	0.126588
43_F7	3.5	hexamethonium iodide	0	35		0.683609	1.17682
Total	35
* either the drugs are not cytotoxic and activate mitochondrial activity / cell division, or the drugs are colored and are additive with the MTT colorimetric signal.
