## Supplemental_Table_4 for "Identification of clinically approved small molecules that inhibit growth and promote surface remodeling in the African trypanosome"

### Sheet: Supplemental_Table_4_35-350_liv
Plate+well	Live Count	Name	Lower bound	Upper bound	RAW264.7 survival	C32 survival
1_E10	63.5	QUILLAJA (Saponin), Saponin	35	350	-0.00264912	-0.00189262
1_A7	96.5	ARSENIC, Arsenic Trioxide, Arsenic trioxide (Sodium meta-arsenite)	35	350	0.929178	1.37*
1_E8	84.5	Quinaldine Blue, Quinaldine blue (Pinacyanol chloride)	35	350	0.991432	0.570942
2_D9	64.5	CLIOQUINOL	35	350	0.368361	0.642891
2_G2	68.5	PRIMAQUINE, Primaquine Phosphate, Primaquine diphosphate	35	350	0.182556	0.112479
2_G4	95.5	Quinidine, Quinine, QUINIDINE SULFATE, QUININE SULFATE, Quinidine hydrochloride monohydrate, Quinidine sulfate dihydrate	35	350	0.598343	0.940349
2_G6	67	Quinine bisulfate	35	350	0.668507	1.01871
2_F4	47	CLOFAZIMINE	35	350	0.498295	0.633829
2_H7	58.5	PENTAMIDINE	35	350	0.508689	0.744709
2_E3	55	Nifuroxime	35	350	0.691246	1.03364
2_A2	53	Naphthol	35	350	0.777651	0.670078
2_C9	104	FENTICLOR, Fenticlor (Bis(2-hydroxy-5-chlorophenyl) sulfide)	35	350	0.362514	0.2788
2_B9	119.5	IVERMECTIN	35	350	0.001949	0.101285
2_C4	53	BISMUTH TRIBROMOPHENATE 4%, Bismuth Tribromophenate	35	350	0.68215	1.05763
2_B6	92.5	PYRVINIUM PAMOATE	35	350	0.129933	0.192441
2_C6	60	CHLORQUINALDOL, Chlorquinaldol (5,7-Dichloro-2-methyl-8-quinolinol)	35	350	0.463862	0.537342
2_B2	103	Dithiazanine Iodide, Dithiazanine iodide (3,3 diethylthiadicarbocyanine iodide)	35	350	0.159818	0.220161
2_C2	91	Acriflavine, ACRIFLAVINIUM HYDROCHLORIDE, Acriflavine hydrochloride, Acriflavine (ACRIFLAVINIUM HYDROCHLORIDE)	35	350	0.289752	0.627432
3_C11	65	CICLOPIROX OLAMINE, Ciclopirox ethanolamine	35	350	0.565399	0.611703
4_E9	78	NITROFURANTOIN	35	350	0.661802	0.899997
4_C9	176	Furaltadone, Levofuraltadone, Furaltadone hydrochloride	35	350	0.732579	1.04273
5_B11	101.5	BRILLIANT GREEN	35	350	0.0376996	0.0485277
5_E8	49.5	PROFLAVINE, Proflavine Dihydrochloride, Proflavine hemisulfate salt hydrate, powder	35	350	0.917099	0.71174
5_B3	124	CHLOROSALICYLANILIDE 0.5%, Chlorosalicylanilide, 5-Chlorosalicylanilide	35	350	0.880939	1.18489
6_A10	55.5	Methotrimeprazine, LEVOMEPROMAZINE, Methotrimeprazine maleat salt	35	350	0.891312	0.827823
6_D8	313.5	DIBUCAINE, DIBUCAINE HYDROCHLORIDE	35	350	0.695437	1.15842
8_B2	73	CHLORPHENOXAMINE, Chlorphenoxamine Hydrochloride	35	350	0.371796	0.723507
8_D3	164	TRIPROLIDINE, Triprolidine Hydrochloride, Triprolidine (trans-Triprolidine hydrochloride)	35	350	0.445404	0.624529
9_A2	73	AMLODIPINE, Amlodipine Besylate	35	350	0.13099	0.269469
9_B4	41	CARVEDILOL	35	350	0.390834	0.564132
9_D7	74	NISOLDIPINE	35	350	0.153059	0.408585
9_C6	125.5	HYDRALAZINE, Hydralazine Hydrochloride	35	350	0.830078	1.08116
10_H9	68.5	TOLONIDINE, Tolonium Chloride, Tolonium chloride (Toluidine blue O)	35	350	0.00530131	0.34352
11_A5	53.5	BISMUTH SUBNITRATE	35	350	0.852748	1.09825
12_D6	48.5	COPPER, Copper (II) sulfate, Copper (II) acetate	35	350	0.943385	0.944789
12_A11	48	DEFEROXAMINE, Deferoxamine Mesylate	35	350	0.90662	1.08693
13_G3	56.5	FLUPHENAZINE, flufenazine, Fluphenazine Hydrochloride, Fluphenazine dihydrochloride	35	350	0.185291	0.341147
13_F5	152.5	Benztropine, Benztropine Mesylate, Benztropine Methane-Sulfonate	35	350	0.775215	0.799498
13_C6	61.5	AMOXAPINE	35	350	1.52984	0.919632
13_C9	51	CLOMIPRAMINE, Clomipramine Hydrochloride	35	350	0.510739	0.636668
13_H3	54.5	PIPERACETAZINE	35	350	0.143324	0.491
14_B9	57	DEMECARIUM, Demecarium Bromide	35	350	0.754298	1.01851
15_H9	66	METHDILAZINE, Methdilazine hydrochloride	35	350	0.342757	0.96335
15_E11	72.5	MYCOPHENOLIC ACID	35	350	0.736956	0.982537
15_G7	60	CHLOROXINE, Chloroxine (5,7-Dichloro-8-hydroxyquinoline)	35	350	0.346112	0.999725
16_D8	60	Menadione Sodium Bisulfite, Menadione sodium bisulfate	35	350	0.395354	0.514255
16_E9	55	CHOLECALCIFEROL, Cholecalciferol (Vitamin D3)	35	350	0.423738	0.816961
16_A3	143.5	MONOBENZONE, Monobenzone (4-(Benzyloxy)phenol)	35	350	1.01913	1.11537
16_E3	52.5	ferricgluconate, Ferric Gluconate	35	350	0.946146	1.09774
16_G10	57	Cod liver oil	35	350	0.230454	0.20166
16_E6	51.5	Vitamin K3, MENADIONE, Aminosidine	35	350	0.121647	0.139313
16_A10	52	Podophyllum Resin	35	350	0.886674	0.852219
16_G2	66.5	VITAMIN K5 1MG/ML, Vitamin K5, Vitamin K5 hydrochloride	35	350	0.168955	0.0460078
16_F2	77.5	Vitamin D2, ERGOCALCIFEROL, Oleovitamin A And D, Calciferol	35	350	0.547413	0.698717
20_A6	69	EmetinEmetine HydrochloridEmetine dihydrochloride	35	350	0.627767	0.526539
20_C7	70	Ferrous Sulfate, IRON SULFATE 0.194GM, Iron Sulfate, Iron(II) sulfate heptahydrate	35	350	0.682984	1.50413
20_G2	85.5	OXYBUTYNIN, Oxybutynin chloride	35	350	0.507141	1.21632
31_D6	47	CLOFOCTOL	35	350	0.096664	0.0772214
31_H2	100.5	ETHACRIDINEthacridine LactatEthacridine lactate (Acrinol (6,9-diamino-2-ethoxyacrinide lactate monohydrate))	35	350	0.861571	1.05124
31_G11	75	Benzododecinium Chloride, Benzododecinium chloride (Benzyl-dimethyl-dodecylammonium-chloride)	35	350	0.0596795	-0.00257405
31_F9	61.5	Thiostrepton	35	350	0.928815	0.659471
31_H5	100.5	TRICLOCARBAN, Trilocarban, Trilocarban (3,4,4'-Trichlorocarbanilide, 99%)	35	350	0.553927	0.966812
31_B2	85.5	HYCANTHONE	35	350	0.33202	0.362426
31_B4	43.5	Antimony Potassium Tartrate, Potassium antimonyl tartrate trihydrate, 99+%	35	350	0.776675	1.02396
31_B9	49.5	Cloxyquin, Cloxyquin (5-chloro-8-hydroxy-quinoline)	35	350	0.52871	0.762947
31_H7	75	TILORONE, Tilorone Hydrochloride, Tilorone dihydrochloride	35	350	0.469871	0.739266
32_F8	176.5	Acepromazine, Acepromazine Maleate	35	350	0.622412	1.11289
32_F3	159	PERICIAZINE	35	350	0.490928	0.855963
32_E2	106.5	BENSERAZIDE	35	350	0.825614	1.43786
33_F2	85.5	MEBHYDROLIN	35	350	0.565945	0.739766
33_E5	80	MECOBALAMIN, Mecobalamin (Methylcobalamin)	35	350	0.790568	1.5272
33_D5	55.5	Feredetate, Sodium Feredetate	35	350	0.677817	1.42626
33_H3	167.5	Storax	35	350	0.437401	0.801919
34_D3	49	CYCLOHEXIMIDE	35	350	0.592139	0.697526
34_E4	69	PUROMYCIN, Puromycin dihydrochloride, PUROMYCIN HYDROCHLORIDE	35	350	0.785441	0.107577
34_F10	66	DEXECADOTRIL, Ecadotril, Racecadotril	35	350	0.674109	0.964744
35_F2	73	FENDILINE, Fendiline hydrochloride, Fendiline (3,3-Diphenyl-N-1-propanamine)	35	350	0.107104	0.144378
35_A6	94	Dextran sulfate	35	350	0.997293	1.21593
35_C4	52	Lomerizine, Lomerizine HCl	35	350	0.680079	0.661732
36_E6	68.5	Butaclamol, Butaclamol Hydrochloride	35	350	0.465872	0.479705
36_A3	65.5	Abamectin	35	350	0.368689	0.50122
36_A5	55	Acetomenaphthone	35	350	0.744666	1.15464
37_F3	74	EserolinEseroline fumarate salt'(-)-	35	350	0.697743	1.29025
37_F8	60	Harmine, Harmine hydrochloride	35	350	0.637473	0.871132
37_D11	182.5	Chamomile, Apigenin, Chamomile oil blue, Chamomile oil, roman	35	350	0.260785	0.444575
41_G4	59.5	CHLORPROTHIXENE, Chlorprothixene hydrochloride	35	350	0.192249	0.475426
41_E9	122	TRIMIPRAMINE, Trimipramine Maleate, Trimipramine maleate salt	35	350	0.493418	0.81665
41_D5	50.5	etoposide	35	350	0.580029	0.711805
41_D7	72	BENZALKONIUM CHLORIDE	35	350	0.145663	0.0407944
41_C10	48.5	GENTIAN VIOLET	35	350	0.0813615	0.0587134
42_H8	52	Homidium Bromide, HOMIDIUM BROMIDE (Ethidium Bromide)	35	350	0.463143	0.656104
42_D9	55	NIMODIPINE	35	350	0.973068	1.24478
42_A11	54	ETHACRYNIC ACID	35	350	0.924726	1.26836
43_G7	43.5	NIFUROXAZIDE	35	350	0.784103	0.695023
43_F6	43	Hesperidin	35	350	0.654474	1.01204
43_E8	60	ETHOXYQUIN	35	350	1.0138	0.684211
43_E4	60.5	Dihydroergotamine tartrate	35	350	0.711899	1.10892
43_H4	54	Propidium iodide	35	350	1.05349	0.991716
43_H2	75.5	Parthenolide	35	350	0.640118	0.0890944
43_B6	47	Ergocryptine-alpha	35	350	0.798037	0.841207
43_A2	65	METERGOLINE	35	350	0.923865	0.522457
43_A7	71.5	PIMETHIXENE, Pimethixene maleate	35	350	0.603805	0.545811
Total	102
* either the drugs are not cytotoxic and activate mitochondrial activity / cell division, or the drugs are colored and are additive with the MTT colorimetric signal.
