## Supplemental_Table_5 for "Identification of clinically approved small molecules that inhibit growth and promote surface remodeling in the African trypanosome"

### Sheet: Supplemental_Table_5_350-3500_l
Plate+well	Live Count	Name	Lower bound	Upper bound	comments	RAW264.7 survival	C32 survival
2_A8	1757	Dichlorophen (2,2 methylene bis 4-chlorophenol)	350	3500		0.762709	0.566661
9_A5	1462	Nifedipine	350	3500		0.68129	0.984219
11_E6	1115.5	Bismuth Subgallate, Bismuth III gallate basic hydrate	350	3500		0.927645	0.992996
12_C4	1978	Hexadimethrine Bromide	350	3500		0.347316	0.69488
13_G7	836	Mesoridazine besylate	350	3500		0.710284	0.836333
13_H4	2192.5	Hydroxyzine (Dihydrochloride)	350	3500		0.676235	0.78694
13_H5	2583.5	Hydroxyzine (Dihydrochloride)	350	3500	same as previous	0.680194	0.906656
20_C5	1342.5	Gluconic Acid, Ferrous Gluconate Hydrate, D-gluconic acid	350	3500		0.697425	2.08587
31_B11	1451.5	Arsanilic acid, p-Arsanilic acid	350	3500		0.772472	1.07544
31_A6	2240.5	Phenothiazine	350	3500		0.832151	1.22*
32_E8	1123.5	Clozapine, Clozapine-n-oxide	350	3500		0.88111	0.934945
32_E10	2570	Haloperidol metabolite II	350	3500		0.902455	0.857866
34_A3	1405.5	Butoxyphenlacethydroxamate, Phenylacetohydroxamic acid (Bufexamac)	350	3500		0.893103	0.893026
41_H5	575	Loxapine succinate	350	3500		0.883166	1.0027
41_F8	1199	Trihexyphenidyl-D,L Hydrochloride	350	3500		0.343162	0.751456
42_H2	2096.5	Drofenine hydrochloride	350	3500		0.176213	0.573367
42_E8	2023	Alprenolol Hydrochloride	350	3500		0.737598	1.20093
42_B6	1089.5	Hexestrol	350	3500		0.306163	0.557647
Total:	17
* either the drugs are not cytotoxic and activate mitochondrial activity / cell division, or the drugs are colored and are additive with the MTT colorimetric signal.
