## Supplemental_Table_6 for "Identification of clinically approved small molecules that inhibit growth and promote surface remodeling in the African trypanosome"

### Sheet: Sheet1
Plate_well	Drug_Name	Phenotype	% Survival 33µM
01_C5	Eflornithine	EP1/GFP	0.6317
31_A6	Phenothiazine	EP1/GFP, killer	0.241744
42_B4	Spironolactone	EP1/GFP	0.492656
42_F10	Flunarizine	killer	0.0743743
11_C10	Aprepitant	killer	0.0231799
34_A3	Bufexamac	killer	0.813526
8_B3	Clemastine Fumarate	killer	0.122756
